# Single-cell profiling of transcriptome and histone modifications with EpiDamID

**DOI:** 10.1101/2021.10.26.465688

**Authors:** Franka J. Rang, Kim L. de Luca, Sandra S. de Vries, Christian Valdes-Quezada, Ellen Boele, Phong D. Nguyen, Isabel Guerreiro, Yuko Sato, Hiroshi Kimura, Jeroen Bakkers, Jop Kind

## Abstract

Recent advances in single-cell sequencing technologies have enabled simultaneous measurement of multiple cellular modalities, including various combinations of transcriptome, genome and epigenome. However, comprehensive profiling of the histone post-translational modifications that influence gene expression at single-cell resolution has remained limited. Here, we introduce EpiDamID, an experimental approach to target a diverse set of chromatin types by leveraging the binding specificities of genetically engineered proteins. By fusing Dam to single-chain variable fragment antibodies, engineered chromatin reader domains, or endogenous chromatin-binding proteins, we render the DamID technology and all its implementations compatible with the genome-wide identification of histone post-translational modifications. Importantly, this enables the joint analysis of chromatin marks and transcriptome in a variety of biological systems at the single-cell level. In this study, we use EpiDamID to profile single-cell Polycomb occupancy in mouse embryoid bodies and provide evidence for hierarchical gene regulatory networks. We further demonstrate the applicability of this method to *in vivo* systems by mapping H3K9me3 in early zebrafish embryogenesis, and detect striking heterochromatic regions specifically in the notochord. Overall, EpiDamID is a new addition to a vast existing toolbox for obtaining systematic insights into the role of chromatin states during dynamic cellular processes.
