## Supplemental Table 1 for "Single-cell profiling of transcriptome and histone modifications with EpiDamID"

### Sheet: FR210915.Supplementary_Table_S1
targeting domain	domain type	target	orientation	promoter	Dam_type	# samples passing thresholds
CBX1	protein domain (dimer)	H3K9me3	Dam-X	HSP	DamWT	5
CBX1	protein domain (trimer)	H3K9me3	Dam-X	PGK	DamWT	3
CBX1	full protein	H3K9me3	X-Dam	HSP	DamWT	2
CBX7	protein domain (trimer)	H3K27me3	Dam-X	HSP	DamWT	5
CBX7	protein domain (trimer)	H3K27me3	Dam-X	PGK	DamWT	2
untethered Dam	untethered Dam	accessible chromatin	NA	HSP	DamWT	3
untethered Dam	untethered Dam	accessible chromatin	NA	PGK	DamWT	4
untethered Dam	untethered Dam	accessible chromatin	NA	PGK	Dam126	1
H3K27me3	mintbody	H3K27me3	Dam-X	HSP	DamWT	5
H3K27me3	mintbody	H3K27me3	Dam-X	PGK	DamWT	1
H3K27me3	mintbody	H3K27me3	Dam-X	PGK	Dam126	2
H3K27me3	mintbody	H3K27me3	X-Dam	HSP	DamWT	3
H3K27me3	mintbody	H3K27me3	X-Dam	PGK	DamWT	2
H3K27me3MUT	mintbody	accessible chromatin	Dam-X	HSP	DamWT	4
H3K27me3MUT	mintbody	accessible chromatin	Dam-X	PGK	DamWT	1
H3K27me3MUT	mintbody	accessible chromatin	Dam-X	PGK	Dam126	1
H3K27me3MUT	mintbody	accessible chromatin	X-Dam	HSP	DamWT	1
H3K27me3MUT	mintbody	accessible chromatin	X-Dam	PGK	DamWT	1
H3K9ac	mintbody	H3K9ac	Dam-X	HSP	DamWT	2
H3K9ac	mintbody	H3K9ac	Dam-X	PGK	DamWT	2
H3K9ac	mintbody	H3K9ac	Dam-X	PGK	Dam126	1
H3K9ac	mintbody	H3K9ac	X-Dam	HSP	DamWT	2
H3K9ac	mintbody	H3K9ac	X-Dam	PGK	DamWT	3
H4K20me1	mintbody	H4K20me1	Dam-X	HSP	DamWT	2
H4K20me1	mintbody	H4K20me1	Dam-X	PGK	DamWT	3
H4K20me1	mintbody	H4K20me1	Dam-X	PGK	Dam126	1
H4K20me1	mintbody	H4K20me1	X-Dam	HSP	DamWT	2
H4K20me1	mintbody	H4K20me1	X-Dam	PGK	DamWT	1
MPHOSPH8	protein domain (trimer)	H3K9me3	Dam-X	HSP	DamWT	5
POLR2A	full protein	PolII binding	X-Dam	HSP	DamWT	2
POLR2F	full protein	PolII binding	Dam-X	PGK	DamWT	2
POLR2F	full protein	PolII binding	X-Dam	HSP	DamWT	2
RING1B	full protein	H3K27me3	Dam-X	HSP	DamWT	2
RING1B	full protein	H3K27me3	Dam-X	PGK	DamWT	3
TAF3	protein domain (trimer)	H3K4me3	Dam-X	HSP	DamWT	1
TAF3	protein domain (trimer)	H3K4me3	Dam-X	PGK	DamWT	2
